# Virtual screening of antimicrobial plant extracts by machine-learning classification of chemical compounds in semantic space

**DOI:** 10.1101/2023.03.23.533934

**Authors:** Hiroaki Yabuuchi, Kazuhito Hayashi, Akihiko Shigemoto, Makiko Fujiwara, Yuhei Nomura, Mayumi Nakashima, Takeshi Ogusu, Megumi Mori, Shin-ichi Tokumoto, Kazuyuki Miyai

## Abstract

Plant extract is a mixture of diverse phytochemicals, and considered as an important resource for drug discovery. However, large-scale exploration of the bioactive extracts has been hindered by various obstacles until now. In this research, we have introduced and evaluated a new computational screening strategy that classifies bioactive compounds and plants in semantic space generated by word embedding algorithm. The classifier showed good performance in binary (presence/absence of bioactivity) classification for both compounds and plant genera. Furthermore, the strategy led to the discovery of antimicrobial activity of essential oils from *Lindera triloba* and *Cinnamomum sieboldii* against *Staphylococcus aureus*. The results of this study indicate that machine-learning classification in semantic space can be a highly efficient approach for exploring bioactive plant extracts.
