## Supplementary material for "Virtual screening of antimicrobial plant extracts by machine-learning classification of chemical compounds in semantic space": S1 Table

### Sheet: ST1
S1 Table. Active compounds used for the machine learning of antimicrobial activity.
	Compound	Probability
	Farnesol	0.995385
	Eugenol	0.995188
	honokiol	0.994174
	usnic acid	0.993858
	sclareol	0.99113
	Tropolone	0.99012
	beta-thujaplicin	0.989785
	Curcumin	0.989141
	ursolic acid	0.988426
	oridonin	0.98801
	lupulon	0.987711
	mangostin	0.987566
	carvacrol	0.986644
	lapachol	0.986238
	Quercetin	0.985433
	cinnamic aldehyde	0.984832
	costunolide	0.984732
	Thymol	0.984601
	baicalin	0.982036
	Emetine	0.981774
	acteoside	0.981068
	beta-lapachone	0.981063
	linalool	0.979788
	Berberine	0.978971
	Benzoic Acid	0.978758
	galangin	0.9767
	dioscin	0.97569
	Novobiocin	0.9727
	ferruginol	0.971944
	methylparaben	0.971691
	3,4-dihydroxyphenylethanol	0.971477
	naphthazarin	0.970454
	benzyl isothiocyanate	0.969334
	tanshinone	0.969175
	carvone	0.967673
	Phenylethyl Alcohol	0.966828
	allicin	0.965834
	ajoene	0.961225
	artemisinine	0.960124
	Patulin	0.959805
	caffeic acid phenethyl ester	0.959433
	liriodenine	0.958612
	lariciresinol	0.95852
	Oxyquinoline	0.958062
	lauric acid	0.957623
	allyl isothiocyanate	0.9571
	fraxetin	0.956058
	lawsone	0.955488
	sanguinarine	0.955001
	pelargonic acid	0.954393
	polygodial	0.954305
	decanoic acid	0.953484
	diallyl trisulfide	0.953288
	diallyl disulfide	0.952828
	allyl alcohol	0.94964
	Maytansine	0.94865
	Aminosalicylic Acid	0.947822
	3-methylquercetin	0.947606
	Camphor	0.945462
	2-hexenal	0.944109
	kaempferol	0.944104
	azelaic acid	0.942523
	hyperforin	0.941675
	morin	0.94145
	theaflavin	0.938844
	cubebin	0.937126
	asiaticoside	0.93611
	Acetylcysteine	0.936021
	glaucine	0.935527
	terpinenol-4	0.934862
	Citrinin	0.934811
	Bongkrekic Acid	0.934472
	antofine	0.933126
	coniferaldehyde	0.924998
	chelidonine	0.924838
	arjunolic acid	0.924552
	Dihydroxyacetone	0.918905
	cannabigerol	0.918471
	Sodium Benzoate	0.913446
	conessine	0.908611
	octanoic acid	0.903966
	2-phenylphenol	0.894878
	salvin	0.892233
	beauvericin	0.891739
	Tomatine	0.885049
	brazilin	0.882576
	citronellal	0.878639
	chelerythrine	0.877861
	n-hexanal	0.869862
	isobavachalcone	0.86312
	brazilein	0.860691
	afzelin	0.859535
	Diphenylamine	0.858681
	alpha-terthienyl	0.85568
	2-methoxy-1,4-naphthoquinone	0.848761
	oleuropein	0.839584
	Triacetin	0.834071
	isoalantolactone	0.827805
	decaprenoic acid	0.820604
	horminone	0.817025
	gramine	0.80731
	embelin	0.794039
	apigetrin	0.791323
	rubiadin	0.7798
	alpha phellandrene	0.753626
	Salicylic Acid	0.729128
	3-phenylpropionic acid	0.723951
	cadinol	0.688524
	decanaldehyde	0.675298
	Citric Acid	0.668924
	physalin B	0.659925
	camalexin	0.617641
	nepetalactone	0.613455
	alliin	0.598654
	humulon	0.528948
	solasodine	0.424613
	veronicastroside	0.379504
	vexibinol	0.323825
	steviolbioside	0.293824
	dioncophylline A	0.268242
	sinapaldehyde	0.24866
	cudraflavone C	0.246886
	hentriacontane	0.235273
	Santonin	0.210205
	isovanillic acid	0.209976
	pinocembrin chalcone	0.205817
	rubraxanthone	0.186347
	kaempferol-3-O-galactoside	0.176998
	Probability means antimicrobial probability outputted by the final classifier.
