## Supplementary material for "Virtual screening of antimicrobial plant extracts by machine-learning classification of chemical compounds in semantic space": S2 Table

### Sheet: ST2
S2 Table. Accuracy result of various machine learning algorithms.
	Machine learning	Accuracy (%)
	SVM	85.4±1.5
	DNN	84.3±2.3
	Random forest	84.3±1.2
	Accuracies were obtained by 5-fold cross-validation (n=10).
