## Supplementary material for "Virtual screening of antimicrobial plant extracts by machine-learning classification of chemical compounds in semantic space": S4 Table

### Sheet: ST4
S4 Table. Chemical composition of essential oils from Lindera triloba and Cinnamomum sieboldii.
No	Compound	RI	Lindera triloba		Cinnamomum sieboldii
			branch	leaf	branch	leaf	stem bark
1	alpha-Pinene	935.526	1.2	0.1	1.8	0.5	1.7
2	Camphene	952.997	1.5	0.1	0.9		1
3	Benzaldehyde	963.231				1
4	beta-Pinene	981.213	0.7		1		0.8
5	6-Methyl-7-hepten-2-one	982.5				1.1
6	Myrcene	988.67	3.9	3.1
7	alpha-Phellandrene	1008.99	0.6	0.4
8	p-Cymene	1026.58	1.3	0.2
9	Limonene	1031.41	8.3	0.8	0.5		0.8
10	1,8-Cineole	1035.17		0.1	11.8	2.4	10.3
11	Terpinolene	1087.65	0.2				0.5
12	Linalool	1098.93	0.1		51.2	24.8	41.4
13	Camphor	1151.85	9.1	0.8
14	Dihydrocinnamaldehyde	1163.79				1.4
15	Borneol	1175.93	2.6	0.3	0.7		1
16	Terpinen-4-ol	1183.68	0.2		1.1	0.6	2
17	alpha-Terpineol	1197.17	0.6		3.2	1	4.3
18	Citronellol	1224.67	0.7
19	Neral	1238.19				9.1
20	Geraniol	1248.56	0.4			5.2	0.6
21	Geranial	1267.13				12.1
22	Cinnamaldehyde	1274.84			21	19.1	19
23	Bornyl acetate	1286.76	7.5	0.7	1.7	0.8	3.3
24	Citronellyl acetate	1347.23	1.2
25	alpha-Terpinyl acetate	1351.07		0.2
26	Eugenol	1352.55	0.3		1.3	2.8	0.8
27	Geranyl acetate	1375.31	2.4	0.1		5.4
28	alpha-Copaene	1381.37	0.3	0.3	0.8	1.6	0.8
29	beta-Elemene	1393.27	1.3	3.8
30	alpha-Gurjunene	1413.98	0.1	0.2
31	Caryophyllene	1427.5	1.7	5.1	0.8	1	1.5
32	beta-Copaene	1436.64		0.4
33	alpha-Guaiene	1443.91	0.1
34	Cinnamyl acetate	1445		0.2			5.8
35	(E)-beta-Bergamotene	1452.42	0.3	0.4
36	(Z)-Muurola-4(14),5-diene	1456.09	0.3	0.3
37	Humulene	1463.67	0.9	2.3
38	Alloaromadendrene	1468.2	1.9	6
39	ar-Curcumene	1483.75			0.5	0.7	0.5
40	(E,Z)-alpha-Farnesene	1488.98	0.9	5.5
41	Viridiflorene	1496.95	0.6	0.8		2.3
42	alpha-Muurolene	1502.97	2.2	6.1
43	beta-Bisabolene	1510.22	0.5	0.6	0.5	1.1	0.5
44	delta-Cadinene	1522.59	7.1	14.7	0.5	1.2	1
45	(E)-gamma-Bisabolene	1542.29	0.8	6
46	Elemol	1552.68		0.5
47	Geranyl butyrate	1554.08	0.3
48	Germacrene D-4-ol	1584.01	0.6	0.8
49	Spathulenol	1584.67			0.8	0.7	0.5
50	Caryophyllene oxide	1591.67	0.9			0.5
51	Globulol	1594.15		0.4			0.5
52	Guaiol	1602.93	0.2	0.4
53	epi-Globulol	1612.99	0.7	0.7
54	1,10-di-epi-Cubenol	1632.88	0.8	0.9
55	epi-1-Cubenol	1637.01	0.3
56	Hinesol	1637.09		0.6
57	epi-alpha-Muurolol	1648.12	9.3	10.8
58	alpha-Cadinol	1660.59	9.4	11.3
59	epi-beta-Bisabolol	1675.08	1.8
60	epi-alpha-Bisabolol	1689.11	0.5	0.5
61	Shyobunol	1703.37	1.1	1.4
62	Chamazulene	1744.24	0.1
63	beta-Costol	1755.48	0.4	0.3
64	14-Hydroxy-alpha-Muurolene	1789.97	2.2	1.6
65	Oplopanonyl acetate	1927.65	0.3	0.1
66	Abieta-7,13-diene	2146.51	0.9	0.8
	total		91.6	90.7	100.1	96.4	98.6
	yield (v/w%)		0.36	0.46	0.8	0.64	0.58
Values are the percentage of the total peak area obtained from the total ion current chromatogram.
RI: Retention indices calculated against n-alkanes (C9-C40)
